# Bisphenol TMC disturbs mitochondrial activity and biogenesis, reducing lifespan and healthspan in the nematode *Caenorhabditis elegans*

**DOI:** 10.1101/2024.05.20.595050

**Authors:** Laxmi Rathor, Ho Jeong Lee, Taylor McElroy, Steven Beck, Julia Bailey, Stephanie Wohlgemuth, Sung-Hwan Kim, Jeong-doo Heo, Rui Xiao, Sung Min Han, Moonjung Hyun

**Author notes:** Co-corresponding authors: Moonjung Hyun, Sung Min Han. Co-first authors (Laxmi Rathor, Ho Jeong Lee, Taylor McElroy).

## Abstract

Rising concerns about Bisphenol A (BPA) toxicity have prompted the search for safer alternatives. However, concerns persist regarding the safety of replacements like bisphenol TMC (BPTMC), a rapidly emerging BPA substitute. Utilizing the *in vivo* model organism *Caenorhabditis elegans* (*C. elegans*), whose shared genes mirror human biology, we aim to unveil the potential toxicity of BPTMC on a live animal. *C. elegans* exposed to 1 mM BPTMC exhibited developmental delays, reduced reproduction, and diminished longevity. Furthermore, an investigation into mortality at various animal stages, oxidative stress, and thermal stress revealed additional compromised toxicity. Notably, exposure to BPTMC resulted in mitochondrial abnormalities, including reduced oxygen consumption, lowered mitochondrial membrane potential, and decreased ATP levels. Additionally, BPTMC increased ROS levels but decreased mitochondrial population. Transcriptome analysis revealed that BPTMC induces alterations in the expression of genes associated with mitochondrial biogenesis. Our findings raise crucial concerns about BPTMC as a safe BPA alternative. The observed widespread toxicity across key life stages suggests a need for further investigation into the potential toxicity of BPTMC on human health and environmental consequences.
