## Supplemental Table 1 for "Bisphenol TMC disturbs mitochondrial activity and biogenesis, reducing lifespan and healthspan in the nematode *Caenorhabditis elegans*"

### Sheet: Sheet1
Filter: 32		Fold change	p-value	Average of normalized Data (log2)		Normalized Data (log2)					Raw data					Annotation																Gene information
ID	Gene symbol	BPTMC /DMSO	BPTMC /DMSO	DMSO	BPTMC	DMSO-0	DMSO-1	BPTMC-0	BPTMC-1	BPTMC-2	DMSO-0	DMSO-1	BPTMC-0	BPTMC-1	BPTMC-2	GeneID	EnterzID	seqnames	start	end	width	strand	type	WormBase	Name	gene	gene_biotype	locus_tag	standard_name	transcript_id	product	NCBI search
32556	R09E12.9	60.9102	0.00293777	1.3143	7.24292	1.55192	1.02969	7.28111	7.42187	6.99328	43	22	3218	3330	2509	R09E12.9	3896848	NC_003283.11	777571	778245	675	+	gene	WBGene00044514	R09E12.9	R09E12.9	protein_coding	CELE_R09E12.9	R09E12.9.1	NM_001038410.5	DUF4440 domain-containing protein	R09E12.9
33058	R05D8.9	41.7166	0.00628257	0.65638	6.03893	0.663674	0.64905	5.82176	5.92345	6.32187	13	12	1157	1166	1568	R05D8.9	187609	NC_003283.11	2766232	2767565	1334	-	gene	WBGene00019886	R05D8.9	R05D8.9	protein_coding	CELE_R05D8.9	R05D8.9.1	NM_071352.3	Uncharacterized protein	R05D8.9
35308	E02C12.10	29.0328	0.0141668	0.153584	5.01319	0.292379	0	5.3711	4.68807	4.89322	5	0	841	484	570	E02C12.10	183989	NC_003283.11	9376747	9378409	1663	-	gene	WBGene00017095	E02C12.10	E02C12.10	protein_coding	CELE_E02C12.10	E02C12.10.1	NM_073029.4	CHK domain-containing protein	E02C12.10
38116	stdh-2	28.3742	0.0186496	0.380405	5.20691	0.292379	0.463368	5.07687	4.84021	5.59718	5	8	682	540	941	F11A5.12	184337	NC_003283.11	16224327	16225655	1329	+	gene	WBGene00008678	stdh-2	stdh-2	protein_coding	CELE_F11A5.12	F11A5.12.1	NM_074691.2	Putative steroid dehydrogenase 2	F11A5.12
4946	F33H12.7	13.477	0.0313427	1.10342	4.85584	1.20353	0.995836	5.19695	4.21011	4.98559	29	21	743	342	609	F33H12.7	6418627	NC_003280.10	2586078	2586911	834	-	gene	WBGene00045457	F33H12.7	F33H12.7	protein_coding	CELE_F33H12.7	F33H12.7.1	NM_001129138.4	Uncharacterized protein	F33H12.7
7944	gst-5	11.6209	0.0142101	2.07089	5.60955	2.60343	1.21763	5.7137	5.85874	5.16849	113	28	1072	1114	694	R03D7.6	187537	NC_003280.10	10950352	10951603	1252	+	gene	WBGene00001753	gst-5	gst-5	protein_coding	CELE_R03D7.6	R03D7.6a.1	NM_001267338.3	Probable glutathione S-transferase 5	R03D7.6
32554	sti-1	7.66284	0.00406058	4.45405	7.39193	4.10227	4.73665	7.32714	7.60563	7.21446	360	542	3323	3785	2928	R09E12.3	178587	NC_003283.11	773518	782264	8747	+	gene	WBGene00019983	sti-1	sti-1	protein_coding	CELE_R09E12.3	R09E12.3.1	NM_001380593.2	Stress-induced-phosphoprotein 1	R09E12.3
19810	pgp-1	7.54049	0.022684	2.0005	4.91516	1.93761	2.06077	4.48659	4.88339	5.26993	63	67	446	557	746	K08E7.9	178215	NC_003282.8	12591695	12599169	7475	-	gene	WBGene00003995	pgp-1	pgp-1	protein_coding	CELE_K08E7.9	K08E7.9.1	NM_070012.5	Multidrug resistance protein pgp-1	K08E7.9
33423	cyp-34A9	6.23338	0.0212122	1.66764	4.30765	1.48402	1.8305	4.59663	4.3829	3.84307	40	54	483	388	265	B0213.15	181851	NC_003283.11	3968134	3970540	2407	-	gene	WBGene00015044	cyp-34A9	cyp-34A9	protein_coding	CELE_B0213.15	B0213.15a.1	NM_001047606.5	CYtochrome P450 family	B0213.15
33057	dhs-14	4.35597	0.0462447	5.13561	7.25861	5.52846	4.59404	7.69427	7.02191	6.93448	1005	489	4292	2519	2408	R05D8.8	178738	NC_003283.11	2763981	2765274	1294	-	gene	WBGene00000977	dhs-14	dhs-14	protein_coding	CELE_R05D8.8	R05D8.8.1	NM_071351.6	DeHydrogenases, Short chain	R05D8.8
32430	dod-19	3.86705	0.0144768	6.1772	8.12843	5.68785	6.54195	8.37094	7.84865	8.11865	1125	1947	6873	4483	5497	ZK6.10	178564	NC_003283.11	411780	417692	5913	-	gene	WBGene00022644	dod-19	dod-19	protein_coding	CELE_ZK6.10	ZK6.10a.1	NM_070792.7	Downstream Of DAF-16 (regulated by DAF-16)	ZK6.10
36861	ugt-16	3.4671	0.0369206	2.66337	4.4571	2.77423	2.54328	4.43627	4.80365	4.02819	130	102	430	526	304	ZC443.6	191171	NC_003283.11	12825024	12827442	2419	+	gene	WBGene00013901	ugt-16	ugt-16	protein_coding	CELE_ZC443.6	ZC443.6.1	NM_073809.7	UDP-glucuronosyltransferase	ZC443.6
13307	K03H6.5	3.26629	0.0299702	3.93436	5.64201	3.95121	3.91731	5.82054	5.17674	5.83603	322	298	1156	687	1114	K03H6.5	186965	NC_003282.8	1527114	1566194	39081	-	gene	WBGene00019370	K03H6.5	K03H6.5	protein_coding	CELE_K03H6.5	K03H6.5a.1	NM_067692.6	G_PROTEIN_RECEP_F1_2 domain-containing protein	K03H6.5
42126	vem-1	2.81759	0.040412	4.22347	5.71794	4.47591	3.91731	5.72553	5.31674	6.02535	473	298	1081	759	1273	K07E3.8	181066	NC_003284.9	8087553	8089657	2105	-	gene	WBGene00006890	vem-1	vem-1	protein_coding	CELE_K07E3.8	K07E3.8.1	NM_001029599.10	Protein vem-1	K07E3.8
19876	K08D8.6	2.68795	0.0423814	3.95149	5.378	3.89132	4.00925	5.45878	5.65689	4.92227	308	319	895	966	582	K08D8.6	178241	NC_003282.8	12887062	12890674	3613	-	gene	WBGene00010660	K08D8.6	K08D8.6	protein_coding	CELE_K08D8.6	K08D8.6a.1	NM_070056.6	CUB_2 domain-containing protein	K08D8.6
39415	grl-14	2.57782	0.048133	4.45131	5.81746	3.92585	4.83565	5.61254	5.62132	6.15034	316	582	998	942	1390	T03D8.4	188013	NC_003283.11	20825559	20827743	2185	+	gene	WBGene00001723	grl-14	grl-14	protein_coding	CELE_T03D8.4	T03D8.4a.1	NM_001270026.2	Ground-like domain-containing protein	T03D8.4
33718	swt-7	2.4092	0.0152802	4.26571	5.53427	4.32883	4.19971	5.50223	5.31117	5.7549	425	367	923	756	1052	K11D12.5	178890	NC_003283.11	5029319	5030815	1497	-	gene	WBGene00019645	swt-7	swt-7	protein_coding	CELE_K11D12.5	K11D12.5.1	NM_071948.4	Sugar transporter SWEET	K11D12.5
13565	Y94H6A.10	2.39011	0.0429034	4.50773	5.76481	4.59334	4.41672	5.88526	5.99467	5.3308	515	430	1210	1226	779	Y94H6A.10	259559	NC_003282.8	2710121	2710666	546	-	gene	WBGene00022382	Y94H6A.10	Y94H6A.10	protein_coding	CELE_Y94H6A.10	Y94H6A.10.1	NM_001380103.1	Uncharacterized protein	Y94H6A.10
40214	clec-265	2.3803	0.00418511	3.13206	4.38321	2.99357	3.25842	4.50806	4.3829	4.24686	155	181	453	388	357	M02F4.7	180590	NC_003284.9	3031723	3033117	1395	+	gene	WBGene00019738	clec-265	clec-265	protein_coding	CELE_M02F4.7	M02F4.7.1	NM_076117.5	C-type LECtin	M02F4.7
32539	icl-1	2.10994	0.0154027	5.84716	6.92436	5.69036	5.98857	6.83589	6.78462	7.12825	1127	1320	2358	2134	2757	C05E4.9	178583	NC_003283.11	724332	728103	3772	-	gene	WBGene00001564	icl-1	icl-1	protein_coding	CELE_C05E4.9	C05E4.9b.1	NM_001026196.7	Malate synthase	C05E4.9
44124	tbc-19	2.09198	0.0155266	3.28934	4.35421	3.32643	3.25127	4.56185	4.17374	4.29948	201	180	471	333	371	C31E10.8	181511	NC_003284.9	14003020	14012595	9576	-	gene	WBGene00007849	tbc-19	tbc-19	protein_coding	CELE_C31E10.8	C31E10.8.1	NM_077935.7	TBC (Tre-2 /Bub2 /Cdc16) domain family	C31E10.8
40407	gyg-1	2.07387	0.00329003	3.05239	4.10472	2.9772	3.12386	4.18142	3.97203	4.15192	153	163	357	287	333	F56B6.4	180644	NC_003284.9	3537405	3540943	3539	+	gene	WBGene00006863	gyg-1	gyg-1	protein_coding	CELE_F56B6.4	F56B6.4c.1	NM_171944.8	Glycogenin-1	F56B6.4
3382	M01G12.9	1.94346	0.0477544	3.28745	4.24607	3.26707	3.30754	4.54414	4.11528	4.02373	192	188	465	319	303	M01G12.9	187385	NC_003279.8	12108588	12112505	3918	-	gene	WBGene00010822	M01G12.9	M01G12.9	protein_coding	CELE_M01G12.9	M01G12.9.1	NM_060658.4	Uncharacterized protein	M01G12.9
41140	argn-1	1.85485	0.0115708	4.45383	5.34513	4.25267	4.63035	5.23792	5.47788	5.30896	402	502	765	851	767	T21F4.1	180830	NC_003284.9	5630023	5631825	1803	+	gene	WBGene00020658	argn-1	argn-1	protein_coding	CELE_T21F4.1	T21F4.1.1	NM_001383585.1	ARGiNase Homolog	T21F4.1
3532	W02D9.7	1.75124	0.0258373	6.39938	7.20776	6.30216	6.49046	7.37258	6.98215	7.24161	1734	1878	3430	2450	2984	W02D9.7	173126	NC_003279.8	12559365	12559658	294	-	gene	WBGene00012213	W02D9.7	W02D9.7	protein_coding	CELE_W02D9.7	W02D9.7.1	NM_060782.6	Uncharacterized protein	W02D9.7
7278	B0457.2	1.72033	0.00222148	3.33961	4.12229	3.37097	3.30754	4.0285	4.1819	4.15192	208	188	319	335	333	B0457.2	174420	NC_003280.10	8924572	8926678	2107	-	gene	WBGene00007178	B0457.2	B0457.2	protein_coding	CELE_B0457.2	B0457.2.1	NM_063496.5	Uncharacterized protein	B0457.2
43292	hpo-34	1.69201	0.0384315	6.68707	7.4458	6.79081	6.57528	7.66043	7.23937	7.4062	2442	1993	4192	2932	3347	F29G6.3	181340	NC_003284.9	11511555	11519066	7512	-	gene	WBGene00009259	hpo-34	hpo-34	protein_coding	CELE_F29G6.3	F29G6.3b.1	NM_077522.7	Uncharacterized protein	F29G6.3
40423	C18B2.5	1.64762	0.0376046	3.61476	4.33514	3.6127	3.61683	4.55892	4.16553	4.25068	250	238	470	331	358	C18B2.5	180653	NC_003284.9	3606656	3611092	4437	-	gene	WBGene00015956	C18B2.5	C18B2.5	protein_coding	CELE_C18B2.5	C18B2.5a.1	NM_171653.5	Uncharacterized protein	C18B2.5
11744	F02A9.12	1.60276	0.0368024	5.59808	6.27864	5.31546	5.83431	6.13341	6.31625	6.37538	864	1184	1441	1537	1628	F02A9.12	54161971	NC_003281.10	9081964	9082057	94	-	gene		F02A9.12	F02A9.12	ncRNA	CELE_F02A9.12	F02A9.12	NR_167029.1	Unclassified non-coding RNA F02A9.12	F02A9.12
40180	nmy-1	1.57088	0.0463821	5.76486	6.41643	5.73486	5.79425	6.58407	6.15769	6.47435	1163	1151	1977	1375	1745	F52B10.1	180581	NC_003284.9	2909527	2918044	8518	+	gene	WBGene00003776	nmy-1	nmy-1	protein_coding	CELE_F52B10.1	F52B10.1a.1	NM_076103.6	Non-muscle MYosin	F52B10.1
41938	vps-52	1.52474	0.00947479	3.84377	4.45233	3.97614	3.69802	4.50806	4.37936	4.4666	328	253	453	387	419	F08C6.3	181018	NC_003284.9	7565323	7568164	2842	+	gene	WBGene00007059	vps-52	vps-52	protein_coding	CELE_F08C6.3	F08C6.3.1	NM_076881.8	Vacuolar protein sorting-associated protein 52 homolog	F08C6.3
7517	ugt-58	1.50874	0.0309784	3.42751	4.02085	3.26032	3.57732	4.14273	3.87469	4.03264	191	231	347	267	305	F35H8.6	174507	NC_003280.10	9584380	9586784	2405	-	gene	WBGene00009450	ugt-58	ugt-58	protein_coding	CELE_F35H8.6	F35H8.6.1	NM_063658.8	Putative UDP-glucuronosyltransferase ugt-58	F35H8.6
