## Supplemental Table 2 for "Bisphenol TMC disturbs mitochondrial activity and biogenesis, reducing lifespan and healthspan in the nematode *Caenorhabditis elegans*"

### Sheet: Sheet1
Filter: 90		Fold change	p-value	Average of normalized Data (log2)		Normalized Data (log2)					Raw data					Annotation																Gene information
ID	Gene symbol	BPTMC /DMSO	BPTMC /DMSO	DMSO	BPTMC	DMSO-0	DMSO-1	BPTMC-0	BPTMC-1	BPTMC-2	DMSO-0	DMSO-1	BPTMC-0	BPTMC-1	BPTMC-2	GeneID	EnterzID	seqnames	start	end	width	strand	type	WormBase	Name	gene	gene_biotype	locus_tag	standard_name	transcript_id	product	NCBI search
18923	Y43C5A.7	0.190747	0.000339836	4.61225	2.22198	4.58256	4.64134	1.76601	2.60128	2.17844	511	506	50	99	70	Y43C5A.7	4927022	NC_003282.8	10277260	10278009	750	+	gene	WBGene00044922	Y43C5A.7	Y43C5A.7	protein_coding	CELE_Y43C5A.7	Y43C5A.7.1	NM_001083262.2	Uncharacterized protein	Y43C5A.7
42017	vit-1	0.230922	0.0261447	10.2249	8.11035	10.4646	9.93718	7.91069	8.96797	6.45376	31427	20686	4990	9762	1720	K09F5.2	181034	NC_003284.9	7727889	7733168	5280	+	gene	WBGene00006925	vit-1	vit-1	protein_coding	CELE_K09F5.2	K09F5.2.1	NM_001381026.1	Vitellogenin-1	K09F5.2
41833	spp-4	0.329569	0.0273147	5.29499	3.69364	5.51576	5.03422	3.59612	4.26108	2.91638	996	671	231	355	130	T08A9.8	188266	NC_003284.9	7318239	7318798	560	-	gene	WBGene00004989	spp-4	spp-4	protein_coding	CELE_T08A9.8	T08A9.8.1	NM_076836.5	Saposin B-type domain-containing protein	T08A9.8
40411	vit-3	0.351593	0.0375375	11.0127	9.5047	10.843	11.1646	9.41831	10.2218	8.23322	40858	48463	14227	23307	5953	F59D8.1	24104675	NC_003284.9	3567355	3572549	5195	-	gene	WBGene00006927	vit-3	vit-3	protein_coding	CELE_F59D8.1	F59D8.1.1	NM_001380933.1	Vitellogenin-3	F59D8.1
36309	nlp-24	0.371993	0.0299785	7.42571	5.99906	7.5066	7.34002	6.16175	6.57518	4.63986	4025	3401	1470	1843	475	F35B12.7	179594	NC_003283.11	11616376	11616828	453	+	gene	WBGene00003762	nlp-24	nlp-24	protein_coding	CELE_F35B12.7	F35B12.7.1	NM_073545.6	Neuropeptide-Like Protein	F35B12.7
12772	col-98	0.374016	0.0416033	8.12116	6.70233	8.10631	8.13586	6.20089	7.5096	5.82325	6111	5920	1511	3540	1104	F14F7.1	176724	NC_003281.10	13018935	13020226	1292	+	gene	WBGene00000673	col-98	col-98	protein_coding	CELE_F14F7.1	F14F7.1.1	NM_067302.5	Col_cuticle_N domain-containing protein	F14F7.1
32334	F11E6.3	0.429825	0.0160885	8.26569	7.04751	8.43025	8.07991	7.23586	7.21522	6.60777	7655	5694	3118	2883	1916	F11E6.3	178533	NC_003282.8	17470510	17471920	1411	-	gene	WBGene00008707	F11E6.3	F11E6.3	protein_coding	CELE_F11E6.3	F11E6.3.1	NM_070715.8	Uncharacterized protein	F11E6.3
4918	mnat-1	0.483466	0.0489671	5.67118	4.62267	5.39771	5.90098	4.10296	4.75251	4.89566	916	1241	337	507	571	F53G2.7	173602	NC_003280.10	2473512	2479091	5580	-	gene	WBGene00018769	mnat-1	mnat-1	protein_coding	CELE_F53G2.7	F53G2.7.1	NM_001383802.1	CDK-activating kinase assembly factor MAT1	F53G2.7
4919	F53G2.12	0.483466	0.0489671	5.67118	4.62267	5.39771	5.90098	4.10296	4.75251	4.89566	916	1241	337	507	571	F53G2.12	36805016	NC_003280.10	2473520	2479090	5571	-	gene	WBGene00302998	F53G2.12	F53G2.12	protein_coding	CELE_F53G2.12	F53G2.12a.1	NM_001364059.3	Uncharacterized protein	F53G2.12
37856	prde-1	0.564606	0.00571591	4.26512	3.44043	4.28628	4.24364	3.45163	3.6282	3.21139	412	379	207	222	164	F21A3.5	184750	NC_003283.11	15538244	15547086	8843	+	gene	WBGene00008995	prde-1	prde-1	protein_coding	CELE_F21A3.5	F21A3.5.1	NM_074465.4	piRNA biogenesis factor prde-1	F21A3.5
11891	C48B4.10	0.56689	0.0400782	5.91173	5.09287	6.07102	5.73264	5.00534	5.39606	4.81533	1474	1102	648	803	539	C48B4.10	183568	NC_003281.10	9562315	9564569	2255	-	gene	WBGene00008173	C48B4.10	C48B4.10	protein_coding	CELE_C48B4.10	C48B4.10.1	NM_001382966.1	Uncharacterized protein	C48B4.10
11892	C48B4.9	0.567101	0.0400077	5.91119	5.09287	6.07005	5.73264	5.00534	5.39606	4.81533	1473	1102	648	803	539	C48B4.9	183567	NC_003281.10	9562331	9564512	2182	-	gene	WBGene00008172	C48B4.9	C48B4.9	protein_coding	CELE_C48B4.9	C48B4.9.1	NM_066711.3	Uncharacterized protein	C48B4.9
7849	dap-3	0.572497	0.00264086	5.3457	4.54104	5.39001	5.29999	4.43307	4.6852	4.49266	911	811	429	483	427	C14A4.2	174631	NC_003280.10	10581133	10582519	1387	+	gene	WBGene00000933	dap-3	dap-3	protein_coding	CELE_C14A4.2	C14A4.2.1	NM_063879.6	mammalian cell Death Associated Protein related	C14A4.2
13998	F15E6.9	0.574934	0.0411237	4.24182	3.44328	4.15052	4.32768	3.81374	3.35261	3.06274	373	403	272	180	146	F15E6.9	177194	NC_003282.8	4293574	4299083	5510	-	gene	WBGene00017489	F15E6.9	F15E6.9	protein_coding	CELE_F15E6.9	F15E6.9a.1	NM_001307354.3	Uncharacterized protein	F15E6.9
13999	F15E6.3	0.575148	0.0391394	4.21716	3.41917	4.11729	4.31057	3.77884	3.3234	3.06274	364	398	265	176	146	F15E6.3	177195	NC_003282.8	4294877	4295689	813	+	gene	WBGene00017484	F15E6.3	F15E6.3	protein_coding	CELE_F15E6.3	F15E6.3.1	NM_068136.7	Uncharacterized protein	F15E6.3
8367	parn-2	0.577498	0.0459521	4.35258	3.56046	4.23556	4.46081	3.11029	3.5672	3.89773	397	444	159	212	276	Y57A10A.25	174866	NC_003280.10	12251269	12256628	5360	-	gene	WBGene00013265	parn-2	parn-2	protein_coding	CELE_Y57A10A.25	Y57A10A.25.1	NM_064201.5	PARN (Poly(A)-specific RiboNuclease) homolog	Y57A10A.25
17081	exos-2	0.577956	0.0358069	4.88552	4.09455	4.66152	5.07937	3.92739	4.22599	4.11465	541	693	296	346	324	Y73B6BL.3	177403	NC_003282.8	6415478	6417460	1983	+	gene	WBGene00022232	exos-2	exos-2	protein_coding	CELE_Y73B6BL.3	Y73B6BL.3.1	NM_068577.4	EXOSome (multiexonuclease complex) component	Y73B6BL.3
6387	rsp-5	0.58253	0.00870149	6.7484	5.9688	6.80189	6.69284	5.74633	6.16079	5.96961	2461	2164	1097	1378	1224	T28D9.2	174073	NC_003280.10	6490158	6491340	1183	+	gene	WBGene00004702	rsp-5	rsp-5	protein_coding	CELE_T28D9.2	T28D9.2a.1	NM_062906.7	Probable splicing factor, arginine /serine-rich 5	T28D9.2
36544	C27A7.6	0.583234	0.00107432	5.52864	4.75079	5.5549	5.5019	4.74352	4.85048	4.65148	1024	936	537	544	479	C27A7.6	182951	NC_003283.11	12124850	12130788	5939	-	gene	WBGene00007757	C27A7.6	C27A7.6	protein_coding	CELE_C27A7.6	C27A7.6a.1	NM_001269475.2	Uncharacterized protein	C27A7.6
6878	skr-17	0.589461	0.00551632	6.1908	5.42827	6.26977	6.10726	5.396	5.56158	5.31627	1695	1435	856	903	771	C06A8.4	174257	NC_003280.10	7783525	7784648	1124	+	gene	WBGene00004823	skr-17	skr-17	protein_coding	CELE_C06A8.4	C06A8.4.1	NM_001381509.1	SKp1 Related (ubiquitin ligase complex component)	C06A8.4
17893	pam-1	0.59383	0.0212847	7.80695	7.05507	7.87627	7.73413	6.91667	7.33945	6.8601	5207	4476	2495	3144	2286	F49E8.3	177528	NC_003282.8	7543976	7550814	6839	-	gene	WBGene00003914	pam-1	pam-1	protein_coding	CELE_F49E8.3	F49E8.3a.1	NM_001028038.7	Puromycin-sensitive aminopeptidase	F49E8.3
1250	rpa-4	0.594199	0.0310656	4.02195	3.27097	3.82883	4.19225	3.11029	3.25542	3.42946	294	365	159	167	194	F59A3.6	186576	NC_003279.8	5509467	5511689	2223	-	gene	WBGene00019079	rpa-4	rpa-4	protein_coding	CELE_F59A3.6	F59A3.6a.1	NM_001383099.1	RPA_C domain-containing protein	F59A3.6
34530	C05C8.7	0.596372	0.0296031	4.13094	3.38523	4.22867	4.02612	3.47674	3.59803	3.01858	395	323	211	217	141	C05C8.7	179120	NC_003283.11	7242907	7247050	4144	-	gene	WBGene00015464	C05C8.7	C05C8.7	protein_coding	CELE_C05C8.7	C05C8.7.1	NM_072442.6	Uncharacterized protein	C05C8.7
11188	tbp-1	0.598077	0.0406214	6.09228	5.35069	6.2141	5.95923	5.56942	5.46121	4.9484	1630	1293	968	841	593	T20B12.2	176054	NC_003281.10	7384033	7386132	2100	+	gene	WBGene00006542	tbp-1	tbp-1	protein_coding	CELE_T20B12.2	T20B12.2.1	NM_001382915.1	TATA-box-binding protein	T20B12.2
9663	C39B5.6	0.59835	0.00904814	4.35345	3.61251	4.33206	4.37453	3.40661	3.82344	3.57684	426	417	200	257	217	C39B5.6	183325	NC_003281.10	2198006	2206882	8877	+	gene	WBGene00016524	C39B5.6	C39B5.6	protein_coding	CELE_C39B5.6	C39B5.6.1	NM_065109.5	Glutamyl-tRNA(Gln) amidotransferase subunit B, mitochondrial	C39B5.6
36543	C13C4.6	0.599273	0.00806635	5.16578	4.42706	5.2437	5.0834	4.59663	4.3288	4.33953	821	695	483	373	382	C13C4.6	182567	NC_003283.11	12121574	12124939	3366	+	gene	WBGene00007550	C13C4.6	C13C4.6	protein_coding	CELE_C13C4.6	C13C4.6.1	NM_073641.6	Uncharacterized protein	C13C4.6
456	tipn-1	0.60097	0.00608163	4.58995	3.85531	4.57442	4.60531	3.89049	4.0092	3.64233	508	493	288	295	228	F23C8.9	171803	NC_003279.8	2432570	2433755	1186	-	gene	WBGene00017738	tipn-1	tipn-1	protein_coding	CELE_F23C8.9	F23C8.9.1	NM_058576.5	Protein TIPIN homolog	F23C8.9
12571	ung-1	0.603208	0.0388382	5.75401	5.02474	5.61565	5.88025	4.66922	5.25425	5.08957	1069	1223	509	726	656	Y56A3A.29	176633	NC_003281.10	11971461	11974096	2636	-	gene	WBGene00013241	ung-1	ung-1	protein_coding	CELE_Y56A3A.29	Y56A3A.29a.1	NM_067159.6	Uracil-DNA glycosylase	Y56A3A.29
6013	eif-3.L	0.605614	0.041807	6.88046	6.15693	7.0583	6.67757	6.12549	6.35195	5.96729	2944	2141	1433	1576	1222	C17G10.9	24104220	NC_003280.10	5619584	5622483	2900	-	gene	WBGene00015920	eif-3.L	eif-3.L	protein_coding	CELE_C17G10.9	C17G10.9a.1	NM_001306574.2	Eukaryotic translation initiation factor 3 subunit L	C17G10.9
14150	cyp-31A3	0.607864	0.0491742	4.99633	4.27815	4.81909	5.15417	3.95446	4.30657	4.51826	606	731	302	367	435	Y17G9B.3	189467	NC_003282.8	4761049	4762885	1837	+	gene	WBGene00021200	cyp-31A3	cyp-31A3	protein_coding	CELE_Y17G9B.3	Y17G9B.3.1	NM_068236.4	CYtochrome P450 family	Y17G9B.3
3514	pars-2	0.608093	0.011898	4.91354	4.1959	5.03613	4.77955	4.26668	4.21807	4.09777	708	559	380	344	320	T27F6.5	173117	NC_003279.8	12486944	12490890	3947	+	gene	WBGene00004190	pars-2	pars-2	protein_coding	CELE_T27F6.5	T27F6.5d.1	NM_001129053.4	Prolyl Amino-acyl tRNA Synthetase	T27F6.5
11882	eif-2Balpha	0.608835	0.00945821	5.46816	4.75229	5.41453	5.51988	4.90253	4.80365	4.52459	927	948	602	526	437	ZK1098.4	176348	NC_003281.10	9543069	9544404	1336	+	gene	WBGene00014221	eif-2Balpha	eif-2Balpha	protein_coding	CELE_ZK1098.4	ZK1098.4.1	NM_066705.5	Probable translation initiation factor eIF-2B subunit alpha	ZK1098.4
10893	nduf-2.2	0.61065	0.0387535	6.0502	5.33862	6.1231	5.97343	4.95262	5.62432	5.36117	1529	1306	624	944	796	T26A5.3	188912	NC_003281.10	6465157	6467206	2050	+	gene	WBGene00006463	nduf-2.2	nduf-2.2	protein_coding	CELE_T26A5.3	T26A5.3.1	NM_066022.6	Complex1_49kDa domain-containing protein	T26A5.3
38958	zhp-4	0.611638	0.0277094	4.37632	3.66707	4.34487	4.40709	3.28394	3.89469	3.75429	430	427	182	271	248	Y39B6A.16	3565475	NC_003283.11	19099035	19101786	2752	-	gene	WBGene00012678	zhp-4	zhp-4	protein_coding	CELE_Y39B6A.16	Y39B6A.16.1	NM_171592.5	Zip (yeast meiotic zipper) Homologous Protein	Y39B6A.16
16078	sams-3	0.613616	0.00485115	6.76862	6.06403	6.75405	6.78305	5.90042	6.05368	6.22025	2380	2305	1223	1278	1460	C06E7.1	177355	NC_003282.8	5848657	5850850	2194	+	gene	WBGene00015538	sams-3	sams-3	protein_coding	CELE_C06E7.1	C06E7.1a.1	NM_068471.7	Probable S-adenosylmethionine synthase 3	C06E7.1
12195	D2045.2	0.619417	0.0179641	5.09286	4.40184	4.93593	5.23437	4.31621	4.46545	4.41982	659	774	394	412	405	D2045.2	176464	NC_003281.10	10452753	10460551	7799	-	gene	WBGene00008422	D2045.2	D2045.2	protein_coding	CELE_D2045.2	D2045.2.1	NM_066905.4	Uncharacterized protein	D2045.2
7030	T05C12.8	0.622077	0.0368537	7.15775	6.47292	7.07955	7.23194	6.13932	6.46244	6.75231	2988	3154	1447	1703	2120	T05C12.8	188124	NC_003280.10	8187485	8190555	3071	-	gene	WBGene00011471	T05C12.8	T05C12.8	protein_coding	CELE_T05C12.8	T05C12.8.1	NM_063322.4	Uncharacterized protein	T05C12.8
856	E01A2.5	0.623122	0.0147041	4.71044	4.02803	4.79126	4.62482	3.91367	4.22993	3.91711	594	500	293	347	280	E01A2.5	183978	NC_003279.8	4135239	4137074	1836	-	gene	WBGene00017087	E01A2.5	E01A2.5	protein_coding	CELE_E01A2.5	E01A2.5.1	NM_058902.4	Diphthine--ammonia ligase	E01A2.5
101	icd-2	0.625334	0.000805154	9.696	9.0187	9.65076	9.73986	8.97105	9.02678	9.05696	17868	18039	10429	10169	10552	Y65B4BR.5	171646	NC_003279.8	535791	536587	797	+	gene	WBGene00022042	icd-2	icd-2	protein_coding	CELE_Y65B4BR.5	Y65B4BR.5.1	NM_058348.6	Nascent polypeptide-associated complex subunit alpha	Y65B4BR.5
10311	nifk-1	0.626224	0.040579	6.16838	5.49313	6.15983	6.17689	5.04575	5.66127	5.68598	1569	1507	667	969	1002	T04A8.6	175614	NC_003281.10	4692098	4693307	1210	-	gene	WBGene00011408	nifk-1	nifk-1	protein_coding	CELE_T04A8.6	T04A8.6.1	NM_065558.7	RRM domain-containing protein	T04A8.6
10254	mrps-34	0.627919	0.0487517	5.20676	4.53541	5.35083	5.04668	4.69887	4.65913	4.19621	886	677	520	474	344	M88.2	175592	NC_003281.10	4541326	4542452	1127	-	gene	WBGene00010905	mrps-34	mrps-34	protein_coding	CELE_M88.2	M88.2.1	NM_065518.5	Mitochondrial Ribosomal Protein, Small	M88.2
36995	cni-1	0.628294	0.0257943	6.19774	5.52726	6.32012	6.06401	5.51441	5.71006	5.3326	1756	1392	931	1003	780	T09E8.3	179801	NC_003283.11	13180330	13181535	1206	+	gene	WBGene00011648	cni-1	cni-1	protein_coding	CELE_T09E8.3	T09E8.3.1	NM_073877.6	Protein cornichon homolog 1	T09E8.3
6923	ostb-1	0.628732	0.0472523	7.21145	6.54196	7.16424	7.25716	6.35949	6.89112	6.29898	3170	3210	1689	2299	1543	T09A5.11	174268	NC_003280.10	7863931	7866262	2332	+	gene	WBGene00011638	ostb-1	ostb-1	protein_coding	CELE_T09A5.11	T09A5.11.1	NM_063254.8	Dolichyl-diphosphooligosaccharide--protein glycosyltransferase 48 kDa subunit	T09A5.11
12302	pde-12	0.629811	0.0401138	4.96672	4.29971	4.92317	5.00899	3.87641	4.43846	4.50552	653	659	285	404	431	R17.2	176514	NC_003281.10	10840005	10845020	5016	-	gene	WBGene00011268	pde-12	pde-12	protein_coding	CELE_R17.2	R17.2.1	NM_066987.5	Endo /exonuclease /phosphatase domain-containing protein	R17.2
17541	ruvb-2	0.630811	0.00574933	6.43206	5.76734	6.45923	6.40438	5.59688	5.78296	5.90558	1936	1768	987	1056	1170	T22D1.10	177458	NC_003282.8	6917107	6920192	3086	-	gene	WBGene00020687	ruvb-2	ruvb-2	protein_coding	CELE_T22D1.10	T22D1.10.1	NM_068666.5	RuvB-like 2	T22D1.10
5321	cyh-1	0.631939	0.0298741	5.15738	4.49524	5.0577	5.25061	4.18904	4.57487	4.67727	719	783	359	446	488	Y49F6B.1	190078	NC_003280.10	3505017	3510552	5536	+	gene	WBGene00021714	cyh-1	cyh-1	protein_coding	CELE_Y49F6B.1	Y49F6B.1.1	NM_062163.5	CYclin H	Y49F6B.1
620	pign-1	0.632458	0.0238894	5.50073	4.83977	5.64315	5.3427	4.96154	4.72763	4.82048	1090	836	628	498	541	Y54E10BR.1	171881	NC_003279.8	3057694	3069410	11717	+	gene	WBGene00021840	pign-1	pign-1	protein_coding	CELE_Y54E10BR.1	Y54E10BR.1b.1	NM_001262368.4	PigN domain-containing protein	Y54E10BR.1
3627	fkb-2	0.634054	0.0304765	9.12815	8.47083	9.28098	8.95719	8.32718	8.60059	8.47178	13823	10477	6667	7563	7027	Y18D10A.19	173160	NC_003279.8	12918722	12919287	566	+	gene	WBGene00001427	fkb-2	fkb-2	protein_coding	CELE_Y18D10A.19	Y18D10A.19.1	NM_001026551.6	Peptidylprolyl isomerase	Y18D10A.19
18224	syx-4	0.634366	0.00665571	5.11041	4.4538	5.14273	5.07735	4.27744	4.59334	4.47316	764	692	383	452	421	T01B11.3	177647	NC_003282.8	8457280	8458933	1654	+	gene	WBGene00006374	syx-4	syx-4	protein_coding	CELE_T01B11.3	T01B11.3.1	NM_069038.4	Putative syntaxin-4	T01B11.3
11745	mrpl-44	0.63462	0.0326086	6.62999	5.97395	6.52476	6.72806	5.65441	6.10287	6.11827	2027	2218	1028	1323	1359	F02A9.4	176285	NC_003281.10	9084310	9089375	5066	-	gene	WBGene00008514	mrpl-44	mrpl-44	protein_coding	CELE_F02A9.4	F02A9.4.1	NM_066611.6	Ribosomal protein L44, mitochondrial	F02A9.4
886	snrp-40.2	0.635939	0.014428	4.6062	3.95316	4.65124	4.5597	3.87169	3.79179	4.16819	537	477	284	251	337	C18E3.5	172015	NC_003279.8	4193241	4203303	10063	+	gene	WBGene00015974	snrp-40.2	snrp-40.2	protein_coding	CELE_C18E3.5	C18E3.5.1	NM_058924.6	WD_REPEATS_REGION domain-containing protein	C18E3.5
7870	M28.5	0.636012	0.033628	8.57973	7.92685	8.66889	8.48468	7.80033	7.73814	8.19776	9036	7545	4621	4151	5808	M28.5	174645	NC_003280.10	10648892	10658855	9964	-	gene	WBGene00010896	M28.5	M28.5	protein_coding	CELE_M28.5	M28.5.1	NM_001381581.2	NHP2-like protein 1 homolog	M28.5
15138	htp-1	0.637579	0.0369262	7.06663	6.4173	7.04364	7.08925	6.12648	6.71672	6.3462	2914	2855	1434	2035	1595	F41H10.10	259571	NC_003282.8	5390184	5393660	3477	-	gene	WBGene00002032	htp-1	htp-1	protein_coding	CELE_F41H10.10	F41H10.10.1	NM_068398.4	HORMA domain-containing protein	F41H10.10
33896	CD4.20	0.639709	0.0162219	4.92828	4.28376	4.99404	4.85937	4.49276	4.14481	4.18826	687	592	448	326	342	CD4.20	54161963	NC_003283.11	5593368	5593488	121	-	gene		CD4.20	CD4.20	ncRNA	CELE_CD4.20	CD4.20	NR_167023.1	Unclassified non-coding RNA CD4.20	CD4.20
10398	F26F4.5	0.640916	0.0467689	5.3498	4.70801	5.33164	5.36773	4.30924	4.74702	4.98788	874	851	392	505	610	F26F4.5	175653	NC_003281.10	4887903	4891271	3369	-	gene	WBGene00017827	F26F4.5	F26F4.5	protein_coding	CELE_F26F4.5	F26F4.5.1	NM_065623.6	Calponin-homology (CH) domain-containing protein	F26F4.5
7286	cutl-15	0.641134	0.0151257	5.35975	4.71845	5.45499	5.25777	4.8386	4.54037	4.76007	954	787	575	435	518	T21B10.6	174426	NC_003280.10	8942656	8947688	5033	-	gene	WBGene00011888	cutl-15	cutl-15	protein_coding	CELE_T21B10.6	T21B10.6.1	NM_063503.7	ZP domain-containing protein	T21B10.6
1171	B0261.7	0.642132	0.00974838	7.53166	6.8926	7.53134	7.53197	6.69187	6.90166	7.06071	4095	3888	2132	2316	2630	B0261.7	172169	NC_003279.8	5269545	5270943	1399	-	gene	WBGene00015095	B0261.7	B0261.7	protein_coding	CELE_B0261.7	B0261.7.1	NM_059153.5	Uncharacterized protein	B0261.7
10790	F42A10.5	0.645392	0.0371299	8.07109	7.43934	8.02179	8.11876	7.08431	7.50554	7.66732	5762	5850	2805	3530	4015	F42A10.5	175872	NC_003281.10	6171219	6173477	2259	-	gene	WBGene00018341	F42A10.5	F42A10.5	protein_coding	CELE_F42A10.5	F42A10.5.1	NM_065937.6	Uncharacterized protein	F42A10.5
2094	T02E1.2	0.645807	0.00403422	5.64353	5.0127	5.64315	5.6439	5.13126	5.02848	4.86606	1090	1035	709	618	559	T02E1.2	172605	NC_003279.8	8219998	8223954	3957	-	gene	WBGene00011375	T02E1.2	T02E1.2	protein_coding	CELE_T02E1.2	T02E1.2.1	NM_059840.8	Uncharacterized protein	T02E1.2
6701	puf-8	0.646459	0.0192284	6.52621	5.89684	6.51629	6.53607	5.65304	6.11357	5.88728	2015	1939	1027	1333	1155	C30G12.7	174197	NC_003280.10	7296110	7298609	2500	-	gene	WBGene00004244	puf-8	puf-8	protein_coding	CELE_C30G12.7	C30G12.7.1	NM_063122.8	PUM-HD domain-containing protein	C30G12.7
4166	F23F1.5	0.646681	0.0105023	4.8567	4.22782	4.79126	4.91929	4.13486	4.39699	4.13547	594	618	345	392	329	F23F1.5	173383	NC_003280.10	29581	31584	2004	-	gene	WBGene00017746	F23F1.5	F23F1.5	protein_coding	CELE_F23F1.5	F23F1.5.1	NM_061238.2	Snurportin-1	F23F1.5
11746	F02A9.10	0.647444	0.0400099	6.31272	5.68555	6.20006	6.41722	5.36271	5.79631	5.84996	1614	1784	836	1066	1125	F02A9.10	41656988	NC_003281.10	9086744	9089375	2632	-	gene	WBGene00303021	F02A9.10	F02A9.10	protein_coding	CELE_F02A9.10	F02A9.10.1	NM_001382956.1	Probable methylcrotonoyl-CoA carboxylase beta chain, mitochondrial	F02A9.10
19433	ZK792.5	0.647855	0.0296297	6.597	5.97075	6.61283	6.581	5.65304	6.00965	6.19765	2156	2001	1027	1239	1437	ZK792.5	178103	NC_003282.8	11684975	11688118	3144	-	gene	WBGene00014078	ZK792.5	ZK792.5	protein_coding	CELE_ZK792.5	ZK792.5.1	NM_069811.5	Uncharacterized protein	ZK792.5
19586	bre-5	0.648959	0.0347764	5.56734	4.94354	5.73242	5.3809	5.03522	4.85304	4.93659	1161	859	662	545	588	T12G3.8	178142	NC_003282.8	12049850	12051215	1366	-	gene	WBGene00000270	bre-5	bre-5	protein_coding	CELE_T12G3.8	T12G3.8a.1	NM_001268683.2	Beta-1,3-galactosyltransferase bre-5	T12G3.8
8624	hpr-17	0.649158	0.0332876	5.38961	4.76625	5.32519	5.45128	4.46165	4.79303	4.99473	870	903	438	522	613	F32A11.2	174958	NC_003280.10	13153461	13157047	3587	-	gene	WBGene00001998	hpr-17	hpr-17	protein_coding	CELE_F32A11.2	F32A11.2.1	NM_064392.6	Homolog of S. Pombe Rad	F32A11.2
20034	Y62E10A.23	0.649715	0.0110935	7.17671	6.55459	7.22443	7.12737	6.487	6.73556	6.4219	3306	2932	1847	2062	1682	Y62E10A.23	4927037	NC_003282.8	13386324	13387345	1022	+	gene	WBGene00302964	Y62E10A.23	Y62E10A.23	protein_coding	CELE_Y62E10A.23	Y62E10A.23.1	NM_001383235.1	Uncharacterized protein	Y62E10A.23
5947	mrps-16	0.649931	0.0108544	6.07637	5.45472	6.04376	6.10825	5.23792	5.58023	5.52325	1446	1436	765	915	893	F56D1.3	3565469	NC_003280.10	5474259	5478381	4123	+	gene	WBGene00018961	mrps-16	mrps-16	protein_coding	CELE_F56D1.3	F56D1.3.1	NM_001383835.1	Probable 28S ribosomal protein S16, mitochondrial	F56D1.3
32291	C30H6.9	0.649938	0.000627241	4.94685	4.32522	4.96735	4.92605	4.29871	4.39348	4.28091	674	621	389	391	366	C30H6.9	178523	NC_003282.8	17379246	17380170	925	-	gene	WBGene00007826	C30H6.9	C30H6.9	protein_coding	CELE_C30H6.9	C30H6.9.1	NM_070698.6	Uncharacterized protein	C30H6.9
9269	W06E11.1	0.649949	0.000242252	6.32713	5.70553	6.32093	6.33331	5.65853	5.70015	5.75625	1757	1682	1031	996	1053	W06E11.1	189252	NC_003281.10	642059	646343	4285	+	gene	WBGene00021061	W06E11.1	W06E11.1	protein_coding	CELE_W06E11.1	W06E11.1.1	NM_064828.2	Uncharacterized protein	W06E11.1
2126	rpl-25.2	0.652557	0.0331978	10.7181	10.1023	10.8457	10.5781	10.1256	9.89316	10.2641	40935	32269	23242	18555	24388	F52B5.6	172617	NC_003279.8	8328003	8329647	1645	-	gene	WBGene00004439	rpl-25.2	rpl-25.2	protein_coding	CELE_F52B5.6	F52B5.6.1	NM_001383465.1	60S ribosomal protein L23a 2	F52B5.6
20033	mdt-9	0.653266	0.0110313	7.18844	6.57418	7.24252	7.13224	6.5153	6.74592	6.44378	3348	2942	1884	2077	1708	Y62E10A.11	36805063	NC_003282.8	13384330	13387361	3032	+	gene	WBGene00014938	mdt-9	mdt-9	protein_coding	CELE_Y62E10A.11	Y62E10A.11.1	NM_001268808.3	MeDiaTor	Y62E10A.11
6839	pid-1	0.654207	0.00252255	7.04144	6.42926	7.10943	6.9701	6.43109	6.44898	6.40742	3051	2627	1776	1687	1665	F18A1.8	184627	NC_003280.10	7689681	7690572	892	-	gene	WBGene00017549	pid-1	pid-1	protein_coding	CELE_F18A1.8	F18A1.8.1	NM_063212.8	21U-RNA biogenesis factor pid-1	F18A1.8
8910	agl-1	0.656096	0.0463482	6.67031	6.06229	6.84989	6.46517	5.93933	6.10716	6.13284	2545	1845	1257	1327	1373	R06A4.8	175091	NC_003280.10	14350713	14358113	7401	-	gene	WBGene00011050	agl-1	agl-1	protein_coding	CELE_R06A4.8	R06A4.8.1	NM_064583.6	AGL (Amylo-1,6-GLucosidase, 4-alpha-glucanotransferase) glycogen debranching enzyme	R06A4.8
7876	D2089.8	0.656205	0.020588	6.15669	5.54891	6.07775	6.23154	5.31652	5.6032	5.70003	1481	1566	809	930	1012	D2089.8	32928585	NC_003280.10	10662245	10662781	537	-	gene	WBGene00271706	D2089.8	D2089.8	protein_coding	CELE_D2089.8	D2089.8.1	NM_001351921.3	C6_DPF domain-containing protein	D2089.8
1054	tofu-4	0.656483	0.014123	4.35306	3.74589	4.28295	4.41991	3.74306	3.90458	3.57074	411	431	258	273	216	F57C9.7	172098	NC_003279.8	4824904	4826633	1730	-	gene	WBGene00019013	tofu-4	tofu-4	protein_coding	CELE_F57C9.7	F57C9.7.1	NM_059056.3	Twenty One u-rna (21U-RNA) biogenesis Fouled Up	F57C9.7
2244	pbs-7	0.658594	0.0246964	8.02847	7.42593	8.11054	7.94145	7.3089	7.64195	7.29997	6129	5171	3281	3882	3108	F39H11.5	172674	NC_003279.8	8695205	8696376	1172	-	gene	WBGene00003953	pbs-7	pbs-7	protein_coding	CELE_F39H11.5	F39H11.5.1	NM_059953.5	Proteasome subunit beta	F39H11.5
36951	scyl-1	0.658653	0.00850802	5.77056	5.16815	5.68407	5.85215	5.15673	5.07085	5.26993	1122	1199	722	637	746	W07G4.3	179789	NC_003283.11	13036894	13042080	5187	-	gene	WBGene00012337	scyl-1	scyl-1	protein_coding	CELE_W07G4.3	W07G4.3.1	NM_001380793.2	SCY1 Like pseudokinase	W07G4.3
5948	ilcr-2	0.658983	0.0463754	6.52018	5.9185	6.43396	6.60154	5.55623	6.07794	6.0628	1902	2030	959	1300	1307	F56D1.2	173932	NC_003280.10	5474373	5478526	4154	+	gene	WBGene00018960	ilcr-2	ilcr-2	protein_coding	CELE_F56D1.2	F56D1.2.1	NM_001027035.5	Interleukin cytokine receptor-related protein 2	F56D1.2
2252	rpb-3	0.659313	0.0204529	6.52443	5.92346	6.45702	6.58882	5.69777	5.94638	6.09825	1933	2012	1060	1185	1340	C36B1.3	172680	NC_003279.8	8728760	8730556	1797	+	gene	WBGene00007971	rpb-3	rpb-3	protein_coding	CELE_C36B1.3	C36B1.3.1	NM_059960.7	RPOLD domain-containing protein	C36B1.3
33889	pas-6	0.660846	0.0387923	7.56509	6.96747	7.53659	7.59303	6.60699	7.08582	7.15093	4110	4057	2009	2634	2801	CD4.6	178943	NC_003283.11	5583161	5584343	1183	-	gene	WBGene00003927	pas-6	pas-6	protein_coding	CELE_CD4.6	CD4.6.1	NM_072071.6	Proteasome subunit alpha type-1	CD4.6
7285	T21B10.4	0.661604	0.0171283	6.39125	5.79529	6.28647	6.48894	5.6489	5.79764	5.92605	1715	1876	1024	1067	1187	T21B10.4	188686	NC_003280.10	8940894	8942733	1840	+	gene	WBGene00011886	T21B10.4	T21B10.4	protein_coding	CELE_T21B10.4	T21B10.4.1	NM_063502.6	Uncharacterized protein	T21B10.4
35515	tofu-1	0.661926	0.0279972	6.83021	6.23495	6.82438	6.83603	5.9382	6.28438	6.43792	2500	2392	1256	1503	1701	C27H6.3	179389	NC_003283.11	9978821	9982764	3944	+	gene	WBGene00007785	tofu-1	tofu-1	protein_coding	CELE_C27H6.3	C27H6.3.1	NM_073167.8	Twenty One u-rna (21U-RNA) biogenesis Fouled Up	C27H6.3
2375	snx-3	0.662902	0.00620679	6.79014	6.197	6.82094	6.75866	6.0333	6.26242	6.28227	2494	2266	1343	1480	1525	W06D4.5	189240	NC_003279.8	9063272	9064403	1132	-	gene	WBGene00006503	snx-3	snx-3	protein_coding	CELE_W06D4.5	W06D4.5.1	NM_060036.3	PX domain-containing protein	W06D4.5
36411	mpst-1	0.662908	0.0399903	5.58269	4.98957	5.69787	5.45751	4.94813	5.20705	4.78137	1133	907	622	702	526	D2023.5	179617	NC_003283.11	11825698	11827067	1370	-	gene	WBGene00008409	mpst-1	mpst-1	protein_coding	CELE_D2023.5	D2023.5.1	NM_073578.6	Putative thiosulfate sulfurtransferase mpst-1	D2023.5
17908	cec-4	0.663043	0.0219147	4.82192	4.22909	4.79827	4.84518	3.95892	4.40049	4.29208	597	586	303	393	369	F32E10.2	177536	NC_003282.8	7575718	7577326	1609	+	gene	WBGene00017990	cec-4	cec-4	protein_coding	CELE_F32E10.2	F32E10.2.1	NM_068830.9	Chromo domain-containing protein cec-4	F32E10.2
498	mage-1	0.663693	0.0238275	6.5584	5.96699	6.44739	6.66147	5.79456	5.96187	6.12557	1920	2117	1135	1198	1366	F40E3.2	185532	NC_003279.8	2642724	2643778	1055	+	gene	WBGene00018230	mage-1	mage-1	protein_coding	CELE_F40E3.2	F40E3.2.1	NM_058617.5	Melanoma-Associated-antiGEn homolog	F40E3.2
6876	snpc-1.1	0.664377	0.00846936	5.6411	5.05118	5.63143	5.65072	5.05828	5.19702	4.88094	1081	1040	673	697	565	C06A8.2	174255	NC_003280.10	7779297	7781301	2005	-	gene	WBGene00015513	snpc-1.1	snpc-1.1	protein_coding	CELE_C06A8.2	C06A8.2.1	NM_063235.6	SNAPc (Small Nuclear RNA Activating Complex) homolog	C06A8.2
1851	rde-2	0.66474	0.049178	5.15256	4.56342	5.02024	5.27375	4.281	4.60553	4.76275	700	796	384	456	519	F21C3.4	172473	NC_003279.8	7280466	7282924	2459	-	gene	WBGene00004324	rde-2	rde-2	protein_coding	CELE_F21C3.4	F21C3.4b.1	NM_001026228.4	Uncharacterized protein	F21C3.4
7520	tag-124	0.665055	0.0181392	5.1267	4.53825	5.19321	5.05697	4.55007	4.70232	4.33953	792	682	467	489	382	E02H1.3	174509	NC_003280.10	9591292	9592936	1645	+	gene	WBGene00006473	tag-124	tag-124	protein_coding	CELE_E02H1.3	E02H1.3.1	NM_063661.8	Probable tRNA pseudouridine synthase tag-124	E02H1.3
6499	F41G3.6	0.665058	0.0123902	7.13661	6.54816	7.24594	7.01831	6.49624	6.53671	6.60926	3356	2717	1859	1794	1918	F41G3.6	174112	NC_003280.10	6742914	6744279	1366	+	gene	WBGene00018302	F41G3.6	F41G3.6	protein_coding	CELE_F41G3.6	F41G3.6.1	NM_062976.8	Uncharacterized protein	F41G3.6
