## Supplemental Table 3 for "Bisphenol TMC disturbs mitochondrial activity and biogenesis, reducing lifespan and healthspan in the nematode *Caenorhabditis elegans*"

### Sheet: GO_BP_chart_FA968779D0EE1704953
Category	Term	Count	%	PValue	Genes	List Total	Pop Hits	Pop Total	Fold Enrichment	Bonferroni	Benjamini	FDR
GOTERM_MF_DIRECT	GO:0003723~RNA binding	10	8.69565	0.0119605	RPL-25.2, PUF-8, TAG-124, EXOS-2, M01G12.9, ZK792.5, NIFK-1, PARN-2, F23F1.5, RSP-5	80	470	9934	2.64202	0.790754	1	1
GOTERM_MF_DIRECT	GO:0003735~structural constituent of ribosome	5	4.34783	0.0320322	MRPS-16, RPL-25.2, DAP-3, MRPL-44, MRPS-34	80	151	9934	4.11175	0.985482	1	1
GOTERM_MF_DIRECT	GO:0045735~nutrient reservoir activity	2	1.73913	0.0467878	VIT-3, VIT-1	80	6	9934	41.3917	0.998029	1	1
GOTERM_MF_DIRECT	GO:0005319~lipid transporter activity	2	1.73913	0.0986472	VIT-3, VIT-1	80	13	9934	19.1038	0.999999	1	1
GOTERM_BP_DIRECT	GO:0032543~mitochondrial translation	3	2.6087	0.0266049	MRPS-16, MRPS-34, C39B5.6	81	32	10049	11.6308	0.997348	1	1
GOTERM_BP_DIRECT	GO:0006281~DNA repair	5	4.34783	0.0335132	UNG-1, HPR-17, MNAT-1, RUVB-2, F23F1.5	81	153	10049	4.0543	0.999447	1	1
GOTERM_BP_DIRECT	GO:0005978~glycogen biosynthetic process	2	1.73913	0.0544294	GYG-1, AGL-1	81	7	10049	35.4462	0.999996	1	1
GOTERM_BP_DIRECT	GO:0006974~cellular response to DNA damage stimulus	4	3.47826	0.0746378	UNG-1, HPR-17, TIPN-1, RUVB-2	81	123	10049	4.03453	1	1	1
GOTERM_BP_DIRECT	GO:0017157~regulation of exocytosis	2	1.73913	0.0768508	SYX-4, C18B2.5	81	10	10049	24.8123	1	1	1
GOTERM_BP_DIRECT	GO:0045087~innate immune response	6	5.21739	0.0828984	SWT-7, ARGN-1, PGP-1, DOD-19, VEM-1, GST-5	81	292	10049	2.54921	1	1	1
GOTERM_BP_DIRECT	GO:0006412~translation	5	4.34783	0.0884929	MRPS-16, RPL-25.2, EIF-3.L, EIF-2BALPHA, C39B5.6	81	212	10049	2.92598	1	1	1
GOTERM_CC_DIRECT	GO:0005737~cytoplasm	27	23.4783	0.012049	PRDE-1, CYP-34A9, PUF-8, PID-1, EXOS-2, F23F1.5, PBS-7, MRPS-16, STI-1, TAG-124, TIPN-1, RUVB-2, VPS-52, PAM-1, EIF-3.L, PARS-2, GYG-1, ICD-2, PARN-2, PAS-6, F42A10.5, SKR-17, NMY-1, ARGN-1, FKB-2, AGL-1, TOFU-1	89	2425	12672	1.58528	0.763672	0.661456	0.661456
GOTERM_CC_DIRECT	GO:0005763~mitochondrial small ribosomal subunit	3	2.6087	0.0149525	MRPS-16, DAP-3, MRPS-34	89	27	12672	15.8202	0.833505	0.661456	0.661456
GOTERM_CC_DIRECT	GO:0005739~mitochondrion	11	9.56522	0.0166754	MRPS-16, UNG-1, ICL-1, F53G2.12, DAP-3, PARS-2, MPST-1, MRPL-44, PDE-12, MRPS-34, C39B5.6	89	665	12672	2.35519	0.864814	0.661456	0.661456
GOTERM_CC_DIRECT	GO:0005840~ribosome	5	4.34783	0.0272548	MRPS-16, RPL-25.2, DAP-3, MRPL-44, MRPS-34	89	164	12672	4.34092	0.962684	0.81083	0.81083
GOTERM_CC_DIRECT	GO:0005839~proteasome core complex	2	1.73913	0.0929989	PBS-7, PAS-6	89	14	12672	20.3403	0.999991	1	1
